# CSPG4-targeting CAR-macrophages inhibit melanoma growth

**DOI:** 10.1101/2024.06.04.597413

**Authors:** Daniel Greiner, Qian Xue, Trinity QA Waddell, Elena Kurudza, Rachel L Belote, Gianpietro Dotti, Robert L Judson-Torres, Melissa Q Reeves, Samuel H Cheshier, Minna Roh-Johnson

**Affiliations:** Department of Biochemistry, University of Utah School of Medicine; Salt Lake City, UT, 84112, USA; Department of Neurosurgery, Clinical Neurosciences Center, University of Utah; Salt Lake City, UT, 84112, USA; Department of Dermatology, University of Utah School of Medicine; Salt Lake City, UT, 84112, USA; Department of Molecular Genetics, The Ohio State University College of Arts and Sciences; Columbus, OH, 43210, USA; Department of Microbiology and Immunology, University of North Carolina, Chapel Hill, NC 27599, USA; Department of Oncological Sciences, University of Utah School of Medicine; Salt Lake City, UT, 84112, USA; Huntsman Cancer Institute, University of Utah School of Medicine; Salt Lake City, UT, 84112, USA; Department of Pathology, University of Utah School of Medicine; Salt Lake City, UT, 84112, USA; Division of Pediatric Neurosurgery, Intermountain Primary Children’s Hospital; Salt Lake City, UT, 84112, USA

**Keywords:** Chimeric antigen receptor, macrophage, melanoma, anti-CD47, phagocytosis

## Abstract

Chimeric antigen receptor (CAR) T-cell therapy has revolutionized the treatment of hematological malignancies but has been clinically less effective in solid tumors. Engineering macrophages with CARs has emerged as a promising approach to overcome some of the challenges faced by CAR-T cells due to the macrophage’s ability to easily infiltrate tumors, phagocytose their targets, and reprogram the immune response. We engineered CAR-macrophages (CAR-Ms) to target chondroitin sulfate proteoglycan 4 (CSPG4), an antigen expressed in melanoma, and several other solid tumors. CSPG4-targeting CAR-Ms exhibited specific phagocytosis of CSPG4-expressing melanoma cells. Combining CSPG4-targeting CAR-Ms with CD47 blocking antibodies synergistically enhanced CAR-M-mediated phagocytosis and effectively inhibited melanoma spheroid growth in 3D. Furthermore, CSPG4-targeting CAR-Ms inhibited melanoma tumor growth in mouse models. These results suggest that CSPG4-targeting CAR-M immunotherapy is a promising solid tumor immunotherapy approach for treating melanoma.

**STATEMENT OF SIGNIFICANCE:** We engineered macrophages with CARs as an alternative approach for solid tumor treatment. CAR-macrophages (CAR-Ms) targeting CSPG4, an antigen expressed in melanoma and other solid tumors, phagocytosed melanoma cells and inhibited melanoma growth *in vivo*. Thus, CSPG4-targeting CAR-Ms may be a promising strategy to treat patients with CSPG4-expressing tumors.
