## Supplemental Table 1 for "CSPG4-targeting CAR-macrophages inhibit melanoma growth"

### Sheet: Sheet1
Reagent type (species) or resource	Designation	Identifiers	Source
cell line (Homo-sapiens)	A375	CVCL_0132	ATCC
cell line (Homo-sapiens)	624-mel	CVCL_8054	Gift
cell line (Homo-sapiens)	WM793	CVCL_8787	Gift
cell line (M. musculus)	YUMM1.1	CVCL_JK10	Gift
cell line (M. musculus)	YUMM1.7	CVCL_JK16	ATCC
cell line (M. musculus)	YUMM3.2	CVCL_JK35	Gift
cell line (M. musculus)	YUMM5.2	CVCL_JK43	Gift
cell line (M. musculus)	B16F10	CVCL_0159	Gift
Recombinant DNA reagent	LCK-mscarlet-I	Addgene_98821	Addgene
Recombinant DNA reagent	pLenti6-H2B-mcherry	Addgene_89766	Addgene
Recombinant DNA reagent	pHR GFP-CAAX	Addgene_113020	Addgene
Recombinant DNA reagent	pHR CD19-FcGamma CAR	Addgene_113014	Addgene
Recombinant DNA reagent	YFP-tagged FRB	Addgene_20148	Addgene
Recombinant DNA reagent	SFG.scFv763.74.VK2VH1.hCD8a.CD28z		Landoni, Dotti et al.
Recombinant DNA reagent	Anti-CSPG4 scFv Sk5		Genewiz
Recombinant DNA reagent	Anti-CSPG4 scFv 225		Genewiz
Recombinant DNA reagent	pME – MCS_p2a_eGFP-CAAX		Gift from Dr. Cecilia Moens
Recombinant DNA reagent	pLKO-MCS	Addgene_185594	Addgene
Recombinant DNA reagent	pLKO.1-puro Non-Mammalian shRNA control plasmid DNA	SHC002	Sigma
Recombinant DNA reagent	pLKO.1-puro shCSPG4 TRCN0000422139	TRCN0000422139	Sigma
Recombinant DNA reagent	pLKO.1-puro shCSPG4 TRCN0000437747	TRCN0000437747	Sigma
Recombinant DNA reagent	763-CAR-M-P2A-eGFP-CXXX		This paper
Recombinant DNA reagent	763-Empty-M-P2A-eGFP-CXXX		This paper
Recombinant DNA reagent	225.28-CAR-M-P2A-eGFP-CXXX		This paper
Recombinant DNA reagent	SK5-CAR-M-P2A-eGFP-CXXX		This paper
Antibody	Neural/Glial Antigen 2 (NG2) Monoclonal Antibody (9.2.27), eBioscience™	AB_10870987	eBioscience
Antibody	Invitrogen Alexa Fluor 633 Goat Anti-mouse	AB_2535719	Invitrogen
Antibody	Mouse IgG1 Kappa Isotype Control P3.6.2.81 ebioscience	AB_470111	Thermofisher
Antibody	Brilliant Violet 711 anti-human CD11B	AB_2563792	Biolegend
Antibody	Recombinant Anti-NG2 antibody	AB_2922401	ABCAM
Antibody	Human TruStain FcX	AB_2818986	Biolegend
Antibody	Invitrogen Alexa Fluor 633 Goat Anti-rabbit	AB_2535731	Invitrogen
Antibody	Anti-GFP antibody	AB_300798	ABCAM
Antibody	Alexa Fluor® 488 AffiniPure™ Goat Anti-Chicken IgY (IgG) (H+L)	AB_2337390	Jackson Immuno
Software	PRISM	SCR_002798	Graphpad
Software	FiJi	SCR_002285	Fiji
Software	Zen Microscopy Software	SCR_013672	Zeiss
Software	FlowJo	SCR_008520	Flowjo
Software	ImagestreamX Mk II System	SCR_018589	Luminex Amnis
Software	Photoshop	SCR_014199	Adobe
Software	Illustrator	SCR_010279	Adobe
Software	Python	SCR_008394	Python
Software	Rstudio	SCR_000432	Rstudio
Equipment	Zeiss LSM 880 with Airyscan Confocal laser Scanning Microscope	SCR_020925	Zeiss
Equipment	Incucyte SX5		Sartorius
strain, strain background (M. musculus)	C57BL/6J	IMSR_JAX:000664	Preclinical Research Shared Resource at Huntsman Cancer Institute
strain, strain background (M. musculus)	NOD.Cg-Rag1tm1MomIl2rgtm1Wjl/SzJ (NRG)	IMSR_JAX:007799	Preclinical Research Shared Resource at Huntsman Cancer Institute
strain, strain background (M. musculus)	B6.Cg-Gt(ROSA)26Sortm1(CAG-EGFP)Brsy/J	IMSR_JAX:032290	Jackson Laboratory
strain, strain background (M. musculus)	B6.129P2-Lyz2tm1(cre)Ifo/J	IMSR_JAX:004781	Jackson Laboratory
